# Diversification of Reprogramming Trajectories Revealed by Parallel Single-cell Transcriptome and Chromatin Accessibility Sequencing

**DOI:** 10.1101/829853

**Authors:** Qiao Rui Xing, Chadi El Farran, Pradeep Gautam, Yu Song Chuah, Tushar Warrier, Cheng-Xu Delon Toh, Nam-Young Kang, Shigeki Sugii, Young-Tae Chang, Jian Xu, James J. Collins, George Q. Daley, Hu Li, Li-Feng Zhang, Yuin-Han Loh

## Abstract

To unravel the mechanism of human cellular reprogramming process at single-cell resolution, we performed parallel scRNA-Seq and scATAC-Seq analysis. Our analysis reveals that the cells undergoing reprogramming proceed in an asynchronous trajectory and diversify into heterogeneous sub-populations. BDD2-C8 fluorescent probe staining and negative staining for CD13, CD44 and CD201 markers, could enrich for the *GDF3*+ early reprogrammed cells. Combinatory usage of the surface markers enables the fine segregation of the early-intermediate cells with diverse reprogramming propensities. scATAC-Seq analysis further uncovered the genomic partitions and transcription factors responsible for the regulatory phasing of reprogramming process. Binary choice between a FOSL1 or a TEAD4-centric regulatory network determines the outcome of a successful reprogramming. Altogether, our study illuminates the multitude of diverse routes transversed by individual reprogramming cells and presents an integrative roadmap for identifying the mechanistic part-list of the reprogramming machinery.
