## Supplemental Table 1 for "Diversification of Reprogramming Trajectories Revealed by Parallel Single-cell Transcriptome and Chromatin Accessibility Sequencing"

### Sheet: % Fragment In HAR
Supplemental Table S1A. Related to Figure 1 and S1. Quality control of scATAC-seq libraries prepared for our study. Published H1 scATAC-seq libraries are used as control. The table includes percentage of fragments of each single-cell library found in the HARs of its respective time-point.
	% Fragment in HAR
	BJ	D2	D8	D16-	D16+	H1
Cell 1	49.7881	17.389	25.0886	17.7395	37.442	5.40423
Cell 2	42.0408	21.0648	28.1028	49.3399	34.2108	0.427673
Cell 3	27.3629	22.7916	24.4208	38.6065	43.4797	29.1549
Cell 4	15.9184	31.1669	37.2594	31.4671	41.9924	4.38651
Cell 5	32.5002	21.5429	34.6319	21.7206	45.8069	0.610635
Cell 6	31.1306	18.2524	29.623	53.4902	30.5735	10.0263
Cell 7	39.9773	19.2114	48.364	30.4212	42.93	7.08519
Cell 8	20.7364	16.6184	46.4688	22.3974	29.636	22.2985
Cell 9	37.0509	14.9197	24.1513	23.7689	32.1433	2.53631
Cell 10	40.2843	27.2239	29.1104	24.2021	33.09	11.5929
Cell 11	26.9975	5.91445	24.5262	28.2499	26.7163	1.17324
Cell 12	23.371	21.4698	40.5636	21.0131	17.4444	6.95712
Cell 13	37.3918	6.88472	16.5236	20.5389	30.4483	24.7616
Cell 14	25.6495	10.8671	14.0104	20.2338	19.4112	6.77644
Cell 15	20.0608	18.6742	35.8944	8.24169	24.8595	0.587764
Cell 16	35.4204	24.988	14.9594	46.9917	39.9646	8.96055
Cell 17	28.5758	19.6361	30.5223	20.2799	30.0147	9.8319
Cell 18	21.1171	33.4252	18.4833	32.0977	29.468	5.74957
Cell 19	20.3802	13.6991	31.2429	32.3182	36.4372	0.747856
Cell 20	41.267	21.301	27.7015	39.5524	33.9024	0.624357
Cell 21	37.3518	11.8711	19.7838	30.4776	12.7321	10.5409
Cell 22	25.7262	15.8928	20.3902	31.1364	21.6742	7.76215
Cell 23	36.1144	18.9836	26.0875	44.8153	36.8617	26.3579
Cell 24	20.896	8.29091	25.2819	24.6866	18.043	3.00057
Cell 25	7.89167	16.0137	24.4149	20.544	25.3298	7.3825
Cell 26	12.5929	28.1885	28.2727	28.7446	42.3253	10.9708
Cell 27	26.457	20.5529	33.7268	18.0266	42.7223	21.2533
Cell 28	22.5081	17.8446	29.7138	32.7617	35.4324	9.5163
Cell 29	47.2149	16.7759	38.5307	22.3871	38.462	12.9148
Cell 30	34.4961	3.35799	30.5047	10.3104	35.6371	9.38136
Cell 31	34.6865	12.6192	33.8616	28.6575	33.1297	25.4751
Cell 32	26.282	19.4589	39.1839	43.5259	21.3138	16.8736
Cell 33	33.1696	21.2785	36.3045	22.8947	38.4559	5.25786
Cell 34	40.0203	17.5633	40.6895	37.2273	39.0423	14.9503
Cell 35	39.053	20.8342	37.2243	37.7349	35.6157	9.56432
Cell 36	41.746	25.6518	36.7673	35.1919	55.9095	2.44025
Cell 37	36.2065	36.6313	37.8775	31.8798	55.7476	12.1326
Cell 38	26.4448	22.4457	33.677	27.7936	63.6636	0.70669
Cell 39	36.056	10.6505	41.1348	26.1042	47.1323	26.0743
Cell 40	33.2862	17.3862	38.6684	22.2513	32.9618	13.251
Cell 41	42.3939	30.2388	37.8365	22.6127	26.6736	14.1384
Cell 42	17.0577	14.7678	40.2296	39.9626	24.7465	14.7421
Cell 43	27.9555	17.4059	19.4411	29.6291	25.5406	5.37907
Cell 44	26.5799	19.3352	24.8367	40.1959	41.5527	8.54202
Cell 45	32.8717	9.69711	39.4886	28.9651	41.2381	23.9726
Cell 46	26.2882	6.71598	35.4111	34.2998	38.5292	10.4837
Cell 47	40.0356	7.20252	42.16	21.149	29.071	0.699828
Cell 48	40.4594	22.7185	43.8736	7.124	54.1718	9.96684
Cell 49	33.9096	6.95784	31.032	26.4119	15.4624	33.8914
Cell 50	31.3425	19.4392	30.9382	26.5093	31.1477	0.464265
Cell 51	32.451	6.03257	38.5395	23.8817	41.9772	8.58776
Cell 52	25.7631	13.7976	25.9937	37.9707	28.0418	7.75986
Cell 53	21.5685	9.89116	29.7548	35.4918	33.652	23.6684
Cell 54	26.5584	13.4713	39.4563	40.7111	35.4263	10.3968
Cell 55	16.6861	35.8832	19.6989	24.2867	31.0866	0.521441
Cell 56	34.4101	14.2869	34.3507	22.9588	22.6362	16.5009
Cell 57	26.8501	15.3106	50.5932	17.1986	30.3414	0.461978
Cell 58	33.7346	19.6136	45.8215	20.8131	35.3042	3.7004
Cell 59	25.4499	22.7466	39.6497	32.5822	34.504	0.903373
Cell 60	21.2399	22.201	35.4375	30.0315	32.8091	18.239
Cell 61	30.7192	31.4987	47.1865	32.977	33.3008	7.47627
Cell 62	26.1408	22.0463	37.3883	35.1432	36.7334	0.683819
Cell 63	23.4017	25.4999	36.5418	25.2352	28.9855	9.78388
Cell 64	30.4643	16.9924	42.5613	7.95714	28.283	10.9022
Cell 65	45.308	4.81199	31.237	25.771	43.3545	0.708977
Cell 66	43.3796	8.94339	28.0793	19.211	26.0261	1.03373
Cell 67	24.5102	22.9659	30.0975	40.5214	28.8541	12.2081
Cell 68	37.9015	8.8337	38.6127	26.2529	27.6051	9.9554
Cell 69	40.1277	17.853	44.0874	47.1199	34.8216	5.18925
Cell 70	24.9616	14.8944	29.1192	19.8698	27.2569	2.87936
Cell 71	29.1378	9.52274	46.2521	38.3168	48.7234	11.0372
Cell 72	12.1108	13.3954	31.319	35.0714	19.6769	27.275
Cell 73	8.35227	13.6035	31.4948	29.1702	38.5536	0.0182962
Cell 74	34.4777	23.07	35.8534	35.8943	37.3626	5.14351
Cell 75	28.5052	30.9672	41.5624	40.0779	37.2984	18.319
Cell 76	23.4017	25.064	37.5055	31.5876	44.1638	9.30132
Cell 77	34.8492	24.9318	42.2449	30.6391	44.4112	41.6009
Cell 78	53.7862	14.0929	39.1517	29.9931	38.1536	4.78445
Cell 79	32.2729	19.158	36.7468	36.1224	39.4515	27.7507
Cell 80	4.25904	17.5296	37.3444	29.3881	21.8147	17.5392
Cell 81	21.808	13.0607	28.2287	18.1881	18.0125	16.1281
Cell 82	24.9432	23.4947	27.224	34.0127	35.9791	1.38365
Cell 83	40.1277	16.2303	32.5083	29.0318	40.2333	7.18125
Cell 84	21.461	22.4372	28.5392	23.6151	38.4559	16.8668
Cell 85	34.6251	6.17037	25.4548	27.5654	42.2215	0.699828
Cell 86	26.2544	15.8759	39.7815	25.9914	22.1354	0.718125
Cell 87	33.3262	24.3637	23.7295	28.1397	51.0933	24.8279
Cell 88	4.06866	7.17158	12.7508	22.9178	9.03982	6.12236
Cell 89	28.6894	27.6458	31.6149	38.9936	22.2758	22.6186
Cell 90	37.5975	23.7422	31.2106	29.3061	25.9223	41.3676
Cell 91	26.5952	18.0499	27.3617	32.754	30.0421	0.789022
Cell 92	36.3354	26.1749	35.0098	31.8619	43.4706	19.6021
Cell 93	29.6383	28.7145	45.1624	22.4153	45.9473	8.03659
Cell 94	23.7303	19.2339	36.8201	27.7398	51.5728	12.8965
Cell 95	32.537	25.1146	35.3057	18.6137	44.0478	13.0475
Cell 96	4.35423	24.6084	32.4966	31.1723	23.983	23.1835

### Sheet: Log10 (Lib Size)
Supplemental Table S1B. Related to Figure 1 and S1. Quality control of scATAC-seq libraries prepared for our study. Published H1 scATAC-seq libraries are used as control. The table includes the library size of each single-cell library.
	Log10 (Lib Size)
	BJ	D2	D8	D16-	D16+	H1
Cell 1	4.96984	4.6314	4.86931	4.87025	5.17519	4.70743
Cell 2	4.85569	4.76374	4.92079	5.25432	5.09863	3.4143
Cell 3	4.57604	4.70529	4.81399	5.00307	5.12792	5.05748
Cell 4	4.37416	4.89025	4.97399	5.03506	5.16341	4.69407
Cell 5	4.72484	4.65613	4.92847	4.79837	5.10615	3.55919
Cell 6	4.70573	4.74418	5.05793	5.8673	5.08198	4.74931
Cell 7	4.84524	4.71916	5.18093	5.19051	5.08822	4.45608
Cell 8	4.70844	4.69623	5.13387	4.92093	4.93372	4.93201
Cell 9	4.82736	4.64033	5.04053	4.82538	5.28315	4.31911
Cell 10	4.90703	4.78735	5.41626	4.79646	4.99001	4.67161
Cell 11	4.61094	4.09708	4.75135	4.99161	5.01297	3.61752
Cell 12	4.54625	4.99313	5.55141	4.84169	5.04869	4.59004
Cell 13	4.73636	4.34596	4.8137	4.75234	4.95148	4.88922
Cell 14	4.70281	4.52629	4.89027	4.76121	5.23163	4.52174
Cell 15	4.84646	4.66533	5.44265	4.57782	5.09684	3.43377
Cell 16	4.92114	4.78225	4.83925	5.14609	5.11031	4.65514
Cell 17	4.71205	4.59403	4.89899	4.81614	4.96295	4.70191
Cell 18	4.66285	4.86012	4.78592	5.08389	5.00182	4.12837
Cell 19	4.55003	4.58196	5.4102	4.91199	5.0372	3.58047
Cell 20	4.87377	4.68535	4.79403	5.09914	5.18172	3.47363
Cell 21	4.84917	4.72629	4.81567	4.90364	4.84045	4.74027
Cell 22	4.69755	4.62364	4.91927	4.90816	5.36848	4.27388
Cell 23	4.99076	4.67825	4.91165	5.15398	5.10801	4.8248
Cell 24	4.88819	4.59127	4.90386	4.78683	4.91832	4.20014
Cell 25	4.2284	4.77525	4.98157	4.79713	5.12305	4.69301
Cell 26	4.41918	4.97568	5.1147	4.92561	5.44645	4.55931
Cell 27	4.60525	4.82525	4.95908	4.82783	5.16235	4.9085
Cell 28	4.5358	4.83428	4.96056	4.936	5.42149	4.66898
Cell 29	4.90966	4.60955	4.96785	4.77929	5.10291	4.73845
Cell 30	4.85525	4.24157	4.87504	4.46055	4.98989	4.65087
Cell 31	4.74937	4.61403	5.07998	4.85755	5.25752	4.98883
Cell 32	4.63927	4.8969	4.98085	5.14478	5.00295	4.85626
Cell 33	4.70282	4.90178	5.00473	5.16465	5.13045	4.47732
Cell 34	4.83773	4.70692	5.02873	5.11773	5.07596	4.69767
Cell 35	4.82618	4.87025	5.0102	5.08195	5.13466	4.66605
Cell 36	4.99155	4.85998	5.0181	4.96106	5.30353	4.44553
Cell 37	4.8139	4.89194	5.01001	4.87856	5.23334	4.61666
Cell 38	4.72244	4.78168	4.93969	4.95812	5.38512	3.4833
Cell 39	4.80037	4.6179	5.03579	4.91913	5.21572	5.03249
Cell 40	4.72729	4.69818	5.02724	4.88957	5.07771	4.8566
Cell 41	4.84563	4.99947	4.98787	4.84959	5.07814	4.73148
Cell 42	4.79206	4.70445	5.01848	5.06049	4.9863	4.72123
Cell 43	4.64035	4.71489	4.7378	4.82576	4.94922	4.23932
Cell 44	4.57692	5.19038	4.92103	5.11285	5.23384	4.53342
Cell 45	4.80691	4.45332	5.03922	4.94105	5.4271	4.9504
Cell 46	4.61362	4.27238	5.03995	4.93251	5.3214	4.63214
Cell 47	5.05827	4.4233	5.02687	4.92003	4.99169	3.44871
Cell 48	4.97158	4.78425	5.0363	4.37994	5.30195	4.6745
Cell 49	4.79696	4.26958	4.88426	4.85144	4.80103	5.11007
Cell 50	4.87227	4.65285	5.00412	4.93419	4.98365	3.33001
Cell 51	4.69276	4.17516	5.0034	4.79383	5.0846	4.51845
Cell 52	4.67071	4.59409	4.87779	5.18658	5.12218	4.63765
Cell 53	4.63409	4.52665	4.82304	5.03599	5.20116	4.99076
Cell 54	4.80156	4.55793	5.0717	5.10005	5.17871	4.60764
Cell 55	4.95814	4.95869	4.865	4.91068	5.09723	3.35507
Cell 56	5.12082	4.59754	5.07738	4.92779	5.15635	4.8687
Cell 57	4.69394	4.63091	5.20278	4.8105	4.99899	3.37218
Cell 58	4.80847	4.60811	5.00038	4.84619	4.96792	4.55835
Cell 59	4.66537	4.6311	5.0395	4.96542	5.04236	3.45879
Cell 60	4.78212	4.67722	4.94487	4.92756	4.98142	4.85705
Cell 61	4.76171	5.27216	5.55857	4.93865	5.18398	4.65102
Cell 62	4.60176	4.74533	5.07107	4.97259	5.01091	3.45621
Cell 63	4.99951	4.90488	5.06945	4.98141	5.07587	4.59853
Cell 64	4.84987	4.65021	5.15836	4.81603	5.16278	4.86082
Cell 65	4.97011	4.08077	4.99898	4.9673	5.13972	3.48316
Cell 66	4.98256	4.33165	5.09849	5.05781	5.04802	3.67934
Cell 67	4.61132	5.45691	5.03755	5.10844	5.40458	4.68225
Cell 68	4.78314	4.33838	5.02958	4.91612	5.00956	4.69264
Cell 69	4.85388	4.7072	5.13936	5.2011	5.07341	4.29312
Cell 70	4.60387	4.77311	4.95214	4.76465	5.04403	4.2489
Cell 71	4.95342	4.55108	5.17837	5.13261	5.3805	4.75134
Cell 72	4.49883	4.59982	4.94086	5.09581	4.97061	5.42685
Cell 73	4.37334	4.68651	4.98365	5.02922	5.17433	3.15806
Cell 74	4.72449	4.80609	4.99279	5.0762	5.15574	4.25847
Cell 75	4.60318	4.94918	5.53468	5.05113	5.17013	4.85246
Cell 76	4.65866	4.7396	5.00237	4.8233	5.18759	4.6038
Cell 77	4.83159	4.77145	4.95982	4.88629	5.15076	5.12305
Cell 78	4.99455	4.69491	4.9425	4.8823	5.13458	4.11701
Cell 79	4.74922	4.7703	4.94803	5.07645	5.06862	5.10515
Cell 80	4.67841	4.67138	5.02426	4.71442	4.95882	4.71286
Cell 81	4.76974	4.79494	4.92287	4.76828	5.10986	4.88057
Cell 82	4.75585	4.7406	4.82079	4.99266	5.20386	3.80489
Cell 83	4.78416	4.71425	5.00849	4.81249	5.10344	4.64465
Cell 84	4.58856	4.81074	4.85936	4.72001	5.09914	4.83491
Cell 85	4.87429	4.32564	4.80474	4.83292	5.17624	3.50772
Cell 86	4.64104	4.63371	4.92633	4.80252	4.91076	3.61416
Cell 87	4.95015	4.78369	5.01029	4.86909	5.65548	4.90193
Cell 88	4.91845	4.47062	4.46734	4.82813	4.74946	4.6386
Cell 89	4.96812	4.81965	4.8905	5.1842	4.96839	4.84622
Cell 90	5.54922	4.8573	4.93628	4.89392	5.01824	5.25437
Cell 91	4.64162	4.85188	4.8809	4.88526	5.04705	3.74632
Cell 92	4.83864	4.97081	4.87343	4.80729	5.17215	4.80664
Cell 93	4.69048	4.776	5.08094	4.87709	5.08401	4.65676
Cell 94	4.50341	4.75789	5.0024	4.89177	5.22006	4.81447
Cell 95	4.93526	4.75856	4.98494	4.7709	5.29364	4.75305
Cell 96	4.57855	4.75771	4.88007	4.92887	5.09359	4.86981

### Sheet: scRNA-Seq
Supplemental Table S1C. Related to Figure 1 and S1. Quality control of scRNA-seq libraries prepared for our study. The table includes the percentage of mapped reads to exons and percentage of genes measured in each cell.
Cell ID	Percent in exons	Percent Genes Measured
BJ_1	83.3903	46.3848
BJ_10	91.5266	29.2217
BJ_11	88.2592	37.8941
BJ_12	91.9376	45.0691
BJ_13	91.4435	46.0766
BJ_14	89.1452	45.5512
BJ_15	88.5885	8.54208
BJ_16	77.9374	41.7819
BJ_17	93.1428	27.4397
BJ_18	91.8087	43.8641
BJ_19	90.6992	45.2785
BJ_2	93.3065	45.8356
BJ_20	90.8894	44.2276
BJ_21	87.2687	29.1466
BJ_22	91.3227	35.1442
BJ_23	81.3233	38.1746
BJ_24	29.4499	47.2778
BJ_25	92.6077	44.6108
BJ_26	86.0771	42.9395
BJ_27	88.7686	37.6492
BJ_28	89.0818	34.3698
BJ_29	91.1508	20.2094
BJ_3	94.3375	45.0178
BJ_30	88.8603	44.5358
BJ_31	92.9946	42.8803
BJ_32	89.6783	42.6827
BJ_33	93.1037	31.3947
BJ_34	89.4698	30.2213
BJ_35	92.3831	30.245
BJ_36	90.6846	44.7728
BJ_37	92.8468	48.471
BJ_38	83.3042	46.9775
BJ_39	88.9156	22.7894
BJ_4	86.9059	34.7333
BJ_40	87.6365	41.4935
BJ_41	80.6125	40.324
BJ_42	91.9178	44.8795
BJ_43	90.2737	47.6571
BJ_44	83.6197	47.578
BJ_45	81.3652	32.6077
BJ_46	89.3736	30.4544
BJ_47	89.4591	23.0897
BJ_48	89.7913	46.531
BJ_49	92.3094	45.6697
BJ_5	83.2865	22.0545
BJ_50	92.82	47.2303
BJ_51	86.3403	30.083
BJ_52	88.8577	32.8447
BJ_53	92.5074	29.6563
BJ_54	84.2459	44.5358
BJ_55	91.9953	45.8989
BJ_56	39.2386	43.2201
BJ_57	83.2545	44.4765
BJ_58	84.2869	28.3327
BJ_59	86.2459	42.7222
BJ_6	92.2766	45.1166
BJ_60	92.537	44.0656
BJ_61	93.3254	44.3066
BJ_62	90.9199	45.7527
BJ_63	87.9664	22.1217
BJ_64	90.992	35.5591
BJ_65	92.1112	34.923
BJ_66	92.9977	43.2991
BJ_67	92.5122	46.5666
BJ_68	91.2344	44.6069
BJ_69	95.4731	13.1885
BJ_7	91.0806	46.8392
BJ_70	91.2109	40.2252
BJ_71	91.7091	48.4275
BJ_72	90.3706	44.0853
BJ_73	92.3817	44.8084
BJ_74	92.7077	44.1446
BJ_75	93.1014	28.0008
BJ_76	91.7638	32.821
BJ_77	93.1565	39.917
BJ_78	81.8054	48.5539
BJ_79	83.6277	48.1154
BJ_8	94.5446	45.5472
BJ_80	92.2903	44.836
BJ_81	91.9082	30.7981
BJ_82	93.4501	30.3516
BJ_83	88.0797	22.3706
BJ_84	91.9883	43.5006
BJ_85	91.8491	45.5156
BJ_86	88.307	48.5895
BJ_87	83.4119	10.6835
BJ_88	86.7112	16.4085
BJ_89	90.9678	34.678
BJ_9	83.3899	32.6788
BJ_90	90.3139	46.3058
BJ_91	91.187	46.2426
BJ_92	95.1734	44.7807
BJ_93	90.9206	35.8751
BJ_94	92.7665	34.034
BJ_95	83.878	15.3023
BJ_96	83.339	44.354
D2_1	94.3689	42.5524
D2_10	69.1359	33.5638
D2_11	79.7192	41.1932
D2_12	88.9536	42.0308
D2_13	95.5027	38.625
D2_14	93.688	40.1778
D2_15	93.8735	42.3034
D2_16	96.8917	36.8906
D2_17	94.4537	40.9719
D2_18	93.1013	39.9131
D2_19	93.141	40.2726
D2_2	93.6144	42.5207
D2_20	94.2358	41.4303
D2_21	94.6238	40.079
D2_22	95.3803	38.787
D2_23	93.6574	40.6045
D2_24	92.6163	40.4465
D2_25	94.932	38.9332
D2_26	93.0962	38.7396
D2_27	94.5396	38.6804
D2_28	94.7298	38.4235
D2_29	84.9172	39.8696
D2_3	93.8505	39.9249
D2_30	92.0227	38.2734
D2_31	89.5185	42.5919
D2_32	92.7568	40.0711
D2_33	94.4948	39.3836
D2_34	93.4421	39.2493
D2_35	88.9619	41.209
D2_36	95.2894	39.4785
D2_37	94.7595	42.9119
D2_38	90.5361	43.4808
D2_39	94.7933	41.051
D2_4	87.4831	43.0818
D2_40	92.55	39.8064
D2_41	93.2737	41.2722
D2_42	94.1304	40.7546
D2_43	95.3751	40.8771
D2_44	93.6055	42.0585
D2_45	94.7175	41.2209
D2_46	94.9159	39.4153
D2_47	94.3344	39.8696
D2_48	94.4414	39.9526
D2_49	95.4185	39.9012
D2_5	95.8707	39.5693
D2_50	89.1291	42.7341
D2_51	94.4536	41.7938
D2_52	93.2047	41.1418
D2_53	92.2631	40.8416
D2_54	94.8356	41.5883
D2_55	81.0496	44.1723
D2_56	94.1473	40.5887
D2_57	91.5963	42.0822
D2_58	94.9531	39.8815
D2_59	94.2682	41.0984
D2_6	65.666	38.1707
D2_60	94.0425	40.9719
D2_61	94.5362	39.2572
D2_62	92.819	40.2252
D2_63	92.0721	44.5871
D2_64	92.3377	41.1537
D2_65	84.5276	42.584
D2_66	95.0097	39.1268
D2_67	95.5695	40.2766
D2_68	95.0323	40.3082
D2_69	96.4153	37.8467
D2_7	85.9175	41.5646
D2_70	94.4331	42.1731
D2_71	94.321	40.0948
D2_72	76.7654	41.857
D2_73	93.1937	41.8096
D2_74	96.0144	40.2963
D2_75	95.1339	39.7116
D2_76	94.7902	40.6203
D2_77	94.3926	41.7108
D2_78	96.206	41.047
D2_79	90.2055	41.9755
D2_8	96.3945	40.9719
D2_80	86.7535	42.6748
D2_81	94.325	40.4504
D2_82	92.4245	38.6448
D2_83	91.34	39.6523
D2_84	88.3347	40.8534
D2_85	94.9793	39.3244
D2_86	88.7322	41.8688
D2_87	95.0486	37.416
D2_88	86.2596	40.5808
D2_89	94.6403	40.3437
D2_9	82.5337	42.6314
D2_90	94.5154	43.0186
D2_91	97.9278	36.4757
D2_92	94.1647	40.0316
D2_93	83.0659	37.1276
D2_94	89.6047	37.7558
D2_95	48.8131	38.471
D2_96	46.4333	38.7357
D8_1	90.6915	28.8068
D8_10	94.8043	32.3508
D8_11	95.6189	34.1525
D8_12	92.3786	33.1964
D8_13	76.19	13.9668
D8_14	93.4312	31.9834
D8_15	95.2655	32.5365
D8_16	90.8036	30.3832
D8_17	93.1657	30.8811
D8_18	93.9849	33.5559
D8_19	92.8038	32.5919
D8_2	92.8885	31.8135
D8_20	94.4791	31.051
D8_21	94.8043	30.9087
D8_22	96.8931	32.6788
D8_23	94.9428	31.2683
D8_24	95.8416	30.6361
D8_25	92.8184	32.1928
D8_26	90.5997	32.1414
D8_27	94.1477	34.8913
D8_28	93.619	31.8767
D8_29	93.7398	32.4852
D8_3	93.6878	34.5239
D8_30	95.1187	35.1719
D8_31	92.3244	34.3817
D8_32	89.1286	30.0988
D8_33	96.1608	32.9158
D8_34	93.6098	34.3105
D8_35	94.7957	30.2884
D8_36	93.7616	31.7503
D8_37	92.1275	32.3429
D8_38	95.752	32.2876
D8_39	92.5194	31.375
D8_4	93.5569	32.4062
D8_40	95.292	33.4097
D8_41	92.6528	32.6116
D8_42	95.3061	29.0636
D8_43	94.525	30.723
D8_44	81.822	28.4473
D8_45	93.8266	30.0988
D8_46	95.4551	29.0597
D8_47	91.4026	34.9309
D8_48	93.9704	29.3915
D8_49	94.3467	30.3121
D8_5	94.9527	31.5053
D8_50	94.6908	33.5006
D8_51	85.5735	32.8526
D8_52	92.6067	29.7629
D8_53	90.7567	37.2343
D8_54	78.6884	25.0494
D8_55	94.5131	35.567
D8_56	93.7869	31.0391
D8_57	95.6726	31.0984
D8_58	92.5694	30.9878
D8_59	91.7408	22.983
D8_6	93.9622	31.7621
D8_60	94.0587	30.482
D8_61	90.5836	31.7266
D8_62	89.5039	32.7934
D8_63	91.9957	29.111
D8_64	95.5905	34.1328
D8_65	96.8837	21.9478
D8_66	95.9209	34.2908
D8_67	94.9008	31.0786
D8_68	93.3336	32.3983
D8_69	92.4552	42.1059
D8_7	91.7891	27.985
D8_70	94.9549	33.8246
D8_71	91.0741	33.8048
D8_72	85.686	4.97432
D8_73	51.6436	34.9664
D8_74	94.4697	31.853
D8_75	94.015	31.6081
D8_76	93.2507	34.4962
D8_77	94.019	33.0067
D8_78	94.4571	33.1134
D8_79	95.4856	29.2493
D8_8	93.5736	28.9411
D8_80	86.177	7.65705
D8_81	94.397	34.2276
D8_82	85.7446	25.1442
D8_83	91.6359	41.6357
D8_84	93.3311	28.6409
D8_85	94.2753	31.5527
D8_86	93.9307	35.8514
D8_87	95.4552	32.3785
D8_88	91.9952	32.0269
D8_89	93.0665	26.7957
D8_9	93.2637	27.3133
D8_90	95.5386	31.7661
D8_91	93.6461	31.9597
D8_92	95.2186	30.7981
D8_93	93.9844	37.9376
D8_94	92.2438	1.63967
D8_95	87.3567	31.1497
D8_96	91.5821	25.9463
D16-_1	94.7268	26.2663
D16-_10	93.9438	1.01936
D16-_11	97.1811	6.02924
D16-_12	95.4489	26.0687
D16-_13	94.7422	21.4026
D16-_14	93.3412	23.8009
D16-_15	95.4906	26.2386
D16-_16	92.4891	28.0522
D16-_17	94.9386	27.7163
D16-_18	89.0687	17.4951
D16-_19	93.6122	21.7898
D16-_2	93.9887	28.6092
D16-_20	93.8102	4.37772
D16-_21	86.9727	27.3568
D16-_22	94.0008	26.5152
D16-_23	94.1242	23.1371
D16-_24	85.5541	28.8147
D16-_25	95.8226	18.8858
D16-_26	94.4619	26.2347
D16-_27	89.9207	0.916634
D16-_28	94.2747	28.3761
D16-_29	95.1832	23.7337
D16-_3	89.1314	23.0897
D16-_30	92.3814	25.3023
D16-_31	90.1282	26.294
D16-_32	75.6237	32.3074
D16-_33	91.6208	27.3686
D16-_34	94.9798	0.636112
D16-_35	96.5533	19.4903
D16-_36	89.4486	30.2331
D16-_37	94.8691	21.4737
D16-_38	93.5365	27.3094
D16-_39	86.0158	25.1363
D16-_4	93.3118	27.5267
D16-_40	91.7608	29.3362
D16-_41	93.7282	0.758593
D16-_42	96.9197	7.03279
D16-_43	93.6826	21.4619
D16-_44	94.4969	26.1873
D16-_45	92.8511	23.0897
D16-_46	95.4342	22.746
D16-_47	94.6959	21.371
D16-_48	95.4063	18.9214
D16-_49	91.6092	26.5745
D16-_5	95.23	26.1438
D16-_50	94.5284	24.6227
D16-_51	81.2551	28.5658
D16-_52	96.038	27.1553
D16-_53	86.168	32.0822
D16-_54	94.5258	23.6231
D16-_55	91.2733	25.7211
D16-_56	85.1364	28.4315
D16-_57	91.0503	26.7878
D16-_58	95.2554	21.5409
D16-_59	93.7562	27.3923
D16-_6	93.0741	28.7515
D16-_60	94.7828	26.8352
D16-_61	93.954	30.4267
D16-_62	93.4217	27.0407
D16-_63	96.2824	25.7922
D16-_64	94.9471	26.7602
D16-_65	90.9228	0.967997
D16-_66	81.3589	26.855
D16-_67	91.1608	1.27618
D16-_68	93.4517	28.4156
D16-_69	93.3326	20.5966
D16-_7	95.7678	1.28013
D16-_70	93.6462	20.0593
D16-_71	92.3491	29.2217
D16-_72	81.6332	32.6353
D16-_73	94.7509	25.7843
D16-_74	93.9001	29.4864
D16-_75	77.686	30.0553
D16-_76	94.8892	26.8471
D16-_77	89.873	23.9589
D16-_78	96.2444	22.7736
D16-_79	89.1781	22.5879
D16-_8	95.2479	25.7171
D16-_80	94.3596	27.1869
D16-_81	92.4417	27.1711
D16-_82	96.4246	22.4615
D16-_83	95.6282	23.2793
D16-_84	94.6914	21.1181
D16-_85	94.179	26.4797
D16-_86	95.1238	24.0814
D16-_87	93.3641	20.9245
D16-_88	95.5056	21.047
D16-_89	86.183	25.0731
D16-_9	94.5776	27.5148
D16-_90	85.3921	29.1308
D16-_91	93.5077	32.3943
D16-_92	94.5947	29.6009
D16-_93	95.3898	19.838
D16-_94	93.8289	21.0154
D16-_95	93.8678	3.7416
D16-_96	76.3655	20.9561
D16_plus__1	87.3784	38.4631
D16_plus__10	90.834	38.708
D16_plus__11	80.6777	35.0573
D16_plus__12	93.2445	37.5425
D16_plus__13	89.961	34.4488
D16_plus__14	78.9562	34.8795
D16_plus__15	87.3459	35.8396
D16_plus__16	87.0021	39.9763
D16_plus__17	89.8702	36.1912
D16_plus__18	79.5016	33.0265
D16_plus__19	73.2196	37.1592
D16_plus__2	86.3031	37.0921
D16_plus__20	86.7824	33.8838
D16_plus__21	90.9547	39.5891
D16_plus__22	91.7417	36.4718
D16_plus__23	92.5679	38.4275
D16_plus__24	76.269	36.6061
D16_plus__25	89.3161	36.7997
D16_plus__26	92.7734	38.546
D16_plus__27	87.2083	36.7681
D16_plus__28	86.1989	35.1205
D16_plus__29	79.1121	31.9202
D16_plus__3	85.5867	42.094
D16_plus__30	88.6624	36.1478
D16_plus__31	77.1566	35.2114
D16_plus__32	88.9171	34.0695
D16_plus__33	91.215	36.9893
D16_plus__34	90.8477	35.3418
D16_plus__35	82.6626	37.3647
D16_plus__36	92.3331	37.0486
D16_plus__37	88.2646	36.2821
D16_plus__38	89.6047	40.7546
D16_plus__39	78.9332	2.86448
D16_plus__4	89.204	39.3481
D16_plus__40	89.7793	38.1786
D16_plus__41	74.0714	33.4927
D16_plus__42	91.0366	38.0284
D16_plus__43	88.8296	38.8107
D16_plus__44	76.6378	36.207
D16_plus__45	91.4256	39.6009
D16_plus__46	88.3196	37.1987
D16_plus__47	85.9019	38.467
D16_plus__48	62.729	33.7653
D16_plus__49	85.5297	36.0766
D16_plus__5	89.9171	37.6887
D16_plus__50	87.7081	42.3311
D16_plus__51	87.3491	40.8139
D16_plus__52	78.5086	35.4326
D16_plus__53	84.4313	38.4749
D16_plus__54	74.9076	33.1529
D16_plus__55	87.5065	34.5871
D16_plus__56	89.5395	38.7791
D16_plus__57	90.6212	37.1355
D16_plus__58	85.1317	33.4097
D16_plus__59	92.2003	39.5733
D16_plus__6	91.0828	39.3955
D16_plus__60	88.1633	39.2572
D16_plus__61	92.6655	39.2256
D16_plus__62	81.0906	34.1644
D16_plus__63	83.3225	35.6736
D16_plus__64	64.9474	35.7408
D16_plus__65	89.457	41.857
D16_plus__66	89.1035	38.4156
D16_plus__67	89.1686	39.352
D16_plus__68	87.7226	34.3975
D16_plus__69	91.4098	38.4354
D16_plus__7	91.069	37.8941
D16_plus__70	88.0383	33.7969
D16_plus__71	87.4787	36.6337
D16_plus__72	85.382	34.4291
D16_plus__73	74.6838	34.4251
D16_plus__74	90.198	39.1979
D16_plus__75	91.5142	39.3678
D16_plus__76	83.151	35.48
D16_plus__77	88.2569	40.1304
D16_plus__78	89.0481	38.0324
D16_plus__79	91.0057	39.435
D16_plus__8	89.1347	42.5049
D16_plus__80	91.0657	39.8736
D16_plus__81	89.9606	36.7088
D16_plus__82	80.9069	31.8846
D16_plus__83	89.3166	39.2809
D16_plus__84	84.8346	38.8582
D16_plus__85	82.7079	34.1288
D16_plus__86	86.6172	38.2616
D16_plus__87	63.709	36.3098
D16_plus__88	77.947	31.853
D16_plus__89	80.2124	31.932
D16_plus__9	83.4545	34.7136
D16_plus__90	90.3104	36.5034
D16_plus__91	89.1749	40.3714
D16_plus__92	62.8755	33.145
D16_plus__93	90.1214	37.1592
D16_plus__94	89.9132	36.2268
D16_plus__95	92.6497	37.0802
D16_plus__96	90.0373	36.7918

### Sheet: Summary
Supplemental Table S1D. Related to Figure 1 and S1. Summary of the number of scATAC-seq and scRNA-seq libraries after applying QC filtration.
scATAC-seq	BJ	D2	D8	D16-	D16+
Cells Profiled	147	192	192	192	192
Cells Acquired	142	188	181	192	188
scRNA-seq (Fluidigm)	BJ	D2	D8	D16-	D16+
Cells Profiled	96	96	96	96	96
Cells Acquired	89	92	91	80	87
scRNA-seq (10x genomics)	BJ	D2	D8	D12	D16-	D16+
Cells Acquired	7079	4988	3619	7013	6781	2658
