## Supplemental Table 4 for "Diversification of Reprogramming Trajectories Revealed by Parallel Single-cell Transcriptome and Chromatin Accessibility Sequencing"

### Sheet: Differentially expressed genes
Supplemental Table S4a. Related to Figure 4 and S4. List of genes differentially expressed between D8 BDD2-C8- and D8 BDD2-C8+ cells.
D8 BDD2-C8-	D8 BDD2-C8+
ABHD14B	ABCD4
ADAM12	ADD2
ADAM33	AGL
ADAMTS12	AK4
ADAMTS2	AKR1C1
AEBP1	AKR1C2
AHRR	AKR1C3
AJAP1	ALDH1A2
ALPK2	ANKRD1
ANGPTL4	ANO4
ANKRD28	ANXA3
ANPEP	APOC1
APCDD1L	AQP3
APOL2	ARL15
APPL2	ASRGL1
ARHGAP24	B3GNT7
ARHGEF17	BARD1
ARHGEF40	BMPR1A
ASPH	C15orf41
ATP10D	CALB1
ATP6V1B2	CAVIN2
BGN	CCDC50
BICC1	CCNA2
BTN3A2	CCNF
C14orf159	CD177
C16orf45	CD70
C1orf198	CD83
C2CD2	CDC25A
CAMK2N1	CDC6
CASP4	CDCA7
CASP7	CDHR1
CAT	CDK1
CAV1	CDT1
CBR1	CLU
CCDC92	CTDSPL
CCL2	CYP2S1
CD68	DNA2
CD82	DNMT3A
CDKN1A	ELOVL6
CEBPB	ESRG
CERCAM	EXPH5
CHPF2	F11R
CLIP4	FAM102B
COL1A1	FAM124A
COL1A2	FAM20A
COL6A1	FBN2
COL6A2	FBP1
COL6A3	FBXO5
CPED1	FKBP1B
CPPED1	FOLR1
CREB3L2	FZD5
CSF1	GNG4
CTHRC1	GPAT3
CTSB	HELLS
CXCL1	HPGD
CXCL8	HRASLS5
CYBRD1	IL18
DDR2	ISYNA1
DKK3	KANK4
DPYD	KCNMB4
DRAM1	KDM1A
DUSP1	KIAA1551
DYRK4	KRT8
ECM1	L1TD1
EDEM3	LIM2
EGR1	LOC100505817
EHD3	LOC101927746
ENG	LOC109864269
EPS8	LPCAT3
ERRFI1	LRP6
EVA1A	MAD2L1
F2R	MAP2
FAM129A	MCM10
FAM20C	MCUB
FAP	MDK
FBLN1	MED4-AS1
FBLN5	MEIS2
FBN1	METTL7A
FCHSD2	MND1
FCRLA	MT1G
FGF1	MT1L
FGF5	MT1X
FKBP7	MX1
FLT1	MYBL2
FMN2	NANOS1
FN1	OCLN
FOSB	OLFML3
FOXF1	ORC1
FRMD6	PAIP1
GANC	PCMTD2
GBP1	PDCL3P4
GBP3	PDGFB
GLT8D2	PHKA1
GNG11	PIK3AP1
GNPDA2	PIPOX
GPC1	PLA2G16
GPNMB	PLLP
GRAMD2B	PNMA2
GREM1	POSTN
GSTM3	PPP1R14A
HBP1	PRKAR2B
HES1	PTPRR
HIST1H1C	PVT1
HPCAL1	RAB15
IFI27L1	RARRES3
IFI27L2	RCBTB1
IFI6	RCN2
IL1B	RFK
IL6ST	RNF125
INHBA	SALL4
IRF1	SCGB3A2
IRF2BPL	SERPINB9
ITGA3	SLC14A2
ITGA5	SLC16A9
JUND	SLC2A3
KDELR3	SLC7A8
KLHL5	SMAD1
LAYN	SNCG
LGALS1	SOX15
LMO7	SOX2
LOC101928034	SPINT2
LOC101928120	SPP1
LOX	SSH2
LOXL2	ST6GAL1
LOXL3	SUSD2
LPXN	SYT6
LRP10	TDGF1
LRRFIP2	TDGF1P3
LTBP1	TMEM64
LTBP2	TNFSF9
LUM	TSPAN18
LY96	TSPAN6
MAGEH1	TUBB4A
MALAT1	UBE2C
MAP1A	VAMP8
MAP3K7CL	VLDLR
MEG3	VSIG10
MFAP2	WIPF3
MICAL2	YEATS4
MLPH	ZFP64
MSX1	ZNF101
MXRA5	ZNF138
MYLK	ZNF589
NAV1
NBL1
NR2F2
NTM
NTN4
OXR1
P4HA2
PAM
PAMR1
PAPSS2
PAX8-AS1
PDCD1LG2
PDCD6
PDGFRA
PDGFRB
PLAU
PLAUR
PPP2R3A
PRAF2
PRELP
PRRX1
PTGS1
PTPN13
RAB11FIP5
RAB8B
RABAC1
RAC2
RCAN1
RCN3
RERE
RETREG3
RGMB
RGS3
RIN2
RRAS
RRBP1
RUNX3
S1PR3
SAMD9
SASH1
SCARA3
SCUBE3
SEC14L2
SELENOM
SEMA5A
SERPINB7
SERPINB8
SERPINE1
SERPINF1
SFXN3
SH2B3
SH3BGRL3
SLC2A10
SLC39A11
SLC39A6
SLC5A3
SLFN5
SLIT2
SMAGP
SMAP2
SMIM14
SMIM29
SMIM3
SNAI2
SNX9
SOCS5
SP100
SPARC
SPHK1
SPOCK1
SQOR
SSH1
STAT6
STC1
TAOK3
TBC1D9B
TCF4
TFPI
TGFBR2
THBS1
THBS2
TIMP1
TIMP3
TMEM173
TMEM200A
TMEM204
TNC
TNFRSF19
TNFRSF1A
TNIP1
TRAF3IP2
TRPV2
TSPAN5
TSPO
TTC31
TXNIP
UBE2L6
UPK3BL1
VEGFC
VEPH1
WNT5A
WWTR1
ZEB1
ZFP36L1
ZHX1
ZNFX1

### Sheet: Surface markers
Supplemental Table S4b. Related to Figure 4 and S4. List of surface markers differentially expressed between D8 subgroups
Pattern	Gene Symbol	Surface markers	D8 G1	D8 G2	D8 G3
D8 G1	PLAUR	CD87	124.175	27.9742	0.08043
D8 G1	ANPEP	CD13	19.0232	3.48541	0
D8 G1	PDGFRB	CD140b	5.46801	0.942358	0.0119471
D8 G1&2	CD59	CD59	208.074	161.229	48.945
D8 G1&2	CD44	CD44	114.718	101.376	31.5832
D8 G1&2	PROCR	CD201	104.758	84.0453	7.95295
D8 G1&2	DPP4	CD26	25.6089	30.019	8.24124
D8 G2&3	TFRC	CD71	9.44633	31.6429	38.101
D8 G3	F11R	CD321	7.96393	4.78188	25.6531
