## Supplemental Table 7 for "Diversification of Reprogramming Trajectories Revealed by Parallel Single-cell Transcriptome and Chromatin Accessibility Sequencing"

### Sheet: Variable motifs
Supplemental Table S7. Related to Figure 7 and S7. List of variable transcription factors identified from D8 scATAC-seq libraries.
Name	Variability	Bootstrap_lower_bound	Bootstrap_upper_bound	P_value
FOS::JUN	4.17364	3.45319	4.88924	0
JUNB	4.14754	3.26137	5.03126	0
JUN(var.2)	4.04044	3.08496	4.93769	0
FOSL2	4.0034	3.24939	4.73502	0
FOSL1	3.85722	3.10559	4.57539	0
FOS	3.60753	3.07695	4.09597	0
BATF::JUN	3.26045	2.70228	3.75683	4.60719e-279
NFE2	3.05822	2.44456	3.60546	4.07002e-235
JUND	2.4253	2.02131	2.8246	5.08517e-120
TEAD4	1.9339	1.71905	2.09995	2.95884e-55
TEAD3	1.92967	1.71282	2.12112	7.76338e-55
JDP2	1.92301	1.59339	2.24111	3.72972e-54
Pax6	1.77309	1.59289	1.92645	4.06753e-39
POU3F4	1.76176	1.56372	1.94289	4.22503e-38
POU3F1	1.73567	1.50706	1.94905	9.17221e-36
POU2F1	1.72781	1.52198	1.9115	4.2961e-35
GATA1::TAL1	1.70132	1.48659	1.89732	8.28465e-33
ESR1	1.64798	1.29919	1.98592	2.12987e-28
MAF::NFE2	1.62985	1.38943	1.86438	5.56992e-27
KLF5	1.61851	1.38017	1.85818	4.04912e-26
POU3F3	1.60143	1.40203	1.78008	7.79526e-25
TCF4	1.59187	1.22311	1.95772	3.88317e-24
ISL2	1.5907	1.32539	1.8381	4.5399e-24
NFKB1	1.58145	1.26033	1.92208	2.10005e-23
ELK4	1.57338	1.39789	1.73563	7.82665e-23
POU5F1B	1.57142	1.39085	1.73228	1.04336e-22
SOX10	1.5266	1.37731	1.66753	1.37854e-19
ZEB1	1.52473	1.18356	1.88323	1.77752e-19
FEV	1.49761	1.38661	1.5962	1.05402e-17
ELF5	1.49357	1.34279	1.63222	1.85e-17
MEF2A	1.47718	1.37532	1.5794	1.94003e-16
MEF2B	1.47301	1.35504	1.58458	3.40672e-16
JUND(var.2)	1.46945	1.30509	1.62608	5.47274e-16
ELF4	1.46783	1.32127	1.60078	6.67805e-16
FLI1	1.4641	1.33762	1.5824	1.09603e-15
ETS1	1.45953	1.31983	1.59151	2.01272e-15
ZNF143	1.45738	1.24578	1.65216	2.64032e-15
ELK3	1.45033	1.32718	1.56419	6.77085e-15
BHLHE22	1.44544	1.28727	1.58997	1.28083e-14
TAL1::TCF3	1.44356	1.27025	1.5949	1.61042e-14
TCF3	1.42284	1.12104	1.74144	2.4259e-13
POU3F2	1.41795	1.24368	1.58691	4.44095e-13
CENPB	1.41267	1.248	1.56658	8.51057e-13
TFAP2B	1.41182	1.20837	1.57657	9.25579e-13
ERG	1.41137	1.29158	1.52648	9.58403e-13
POU2F2	1.38702	1.24659	1.51414	1.88796e-11
RELA	1.38509	1.12945	1.67121	2.32753e-11
BHLHE23	1.37969	1.21004	1.53155	4.33266e-11
TFAP2C	1.37884	1.18562	1.54573	4.68873e-11
HOXA13	1.37669	1.25594	1.49056	5.92265e-11
HOXD13	1.36843	1.2589	1.47377	1.518e-10
TEAD1	1.36615	1.22196	1.49432	1.93409e-10
ELF1	1.36324	1.21155	1.50294	2.64523e-10
ERF	1.362	1.23576	1.47191	2.96767e-10
RFX3	1.36191	1.15302	1.56523	2.96767e-10
ETV3	1.36005	1.21321	1.50586	3.59532e-10
RARA	1.35857	1.11039	1.59807	4.17424e-10
HNF4G	1.35222	1.16595	1.55251	8.34544e-10
NEUROD2	1.35101	1.16081	1.54598	9.38668e-10
CDX2	1.34983	1.25672	1.43337	1.05095e-09
RFX2	1.3487	1.13345	1.55659	1.17086e-09
HOXA2	1.3468	1.25978	1.41959	1.41975e-09
EVX1	1.33622	1.26289	1.40184	4.38371e-09
NFATC2	1.33502	1.18214	1.45733	4.89518e-09
HOXB13	1.33489	1.22277	1.44209	4.89518e-09
NFKB2	1.3332	1.14436	1.54182	5.76682e-09
ETV6	1.32256	1.17387	1.44838	1.72794e-08
OLIG1	1.3189	1.14623	1.46599	2.47685e-08
FOXP1	1.31688	1.14225	1.49454	2.99947e-08
MAFK	1.31351	1.1606	1.46134	4.15458e-08
EHF	1.30943	1.16529	1.44721	6.1648e-08
ZBTB18	1.30734	1.20313	1.39767	7.47924e-08
ELF3	1.30533	1.1521	1.44619	8.99364e-08
ETV2	1.30505	1.17679	1.43058	9.11759e-08
SPDEF	1.3028	1.17302	1.42513	1.12207e-07
ETV1	1.29675	1.16743	1.41127	1.9891e-07
NFATC3	1.29586	1.1345	1.4439	2.1387e-07
NRL	1.2843	1.1422	1.40745	6.28146e-07
CTCF	1.28154	1.09757	1.48213	8.0028e-07
RFX5	1.27882	1.11317	1.42401	1.01363e-06
GATA2	1.27764	1.10166	1.46467	1.11517e-06
SPIB	1.27668	1.12528	1.41173	1.20108e-06
FOXP2	1.27385	1.10122	1.43966	1.53224e-06
POU1F1	1.27296	1.12978	1.41379	1.64015e-06
RHOXF1	1.27134	1.11659	1.41801	1.87262e-06
THAP1	1.26994	1.09847	1.44908	2.09785e-06
RORA	1.26857	1.14249	1.38143	2.34083e-06
OTX2	1.26182	1.07494	1.448	4.17721e-06
INSM1	1.25713	1.15795	1.34335	6.17756e-06
ETV4	1.25686	1.147	1.35977	6.25104e-06
HES7	1.25351	1.08045	1.43443	8.21342e-06
ETV5	1.25324	1.13944	1.35593	8.31033e-06
ATF7	1.25285	1.12736	1.37522	8.49326e-06
NKX3-2	1.25156	1.0742	1.42546	9.36434e-06
NR4A2	1.25094	1.10878	1.3992	9.75888e-06
NFIL3	1.24815	0.940435	1.53309	1.21869e-05
RARA(var.2)	1.24233	1.14953	1.32158	1.94306e-05
TFAP2A(var.2)	1.24092	1.08206	1.37932	2.15615e-05
MLXIPL	1.2376	1.06751	1.40994	2.78217e-05
HES5	1.2375	1.05556	1.42923	2.78217e-05
REL	1.2372	1.04123	1.43991	2.82129e-05
SMAD3	1.23483	1.07378	1.38685	3.37221e-05
STAT1	1.23369	1.11147	1.34276	3.65289e-05
RFX4	1.22791	1.08078	1.37206	5.65256e-05
ESRRB	1.22785	1.09152	1.35605	5.65256e-05
SRY	1.21788	1.08231	1.3459	0.000119195
HLF	1.21193	0.92498	1.48412	0.000182823
TFAP4	1.21102	1.0775	1.3301	0.000193616
MSC	1.20991	1.07193	1.32174	0.000207787
BATF3	1.20738	1.09619	1.31966	0.00024693
SCRT1	1.20692	1.04625	1.35143	0.000252896
TEF	1.20617	1.03849	1.35881	0.000264489
DUXA	1.20367	1.03734	1.34737	0.000312774
REST	1.20238	1.08654	1.30528	0.000339531
PPARG	1.20145	1.06765	1.32245	0.000359187
MLX	1.19668	1.03989	1.35501	0.000495058
EGR4	1.19498	1.1198	1.26635	0.000551265
TP53	1.18661	1.11421	1.25265	0.000956417
MEF2D	1.18234	1.06692	1.29316	0.00125157
TFE3	1.17688	1.04519	1.29661	0.00175764
E2F1	1.17626	0.981322	1.37656	0.00180263
NR2F1	1.17621	1.0297	1.33036	0.00180263
NR3C2	1.17449	1.02095	1.32287	0.00199101
NR3C1	1.1726	1.04653	1.28267	0.00222017
KLF16	1.1698	0.994897	1.35321	0.00260952
BARX1	1.16971	1.00258	1.35614	0.00260952
TP63	1.16918	1.10263	1.22513	0.00267407
HSF4	1.16637	1.064	1.26381	0.00314273
HSF2	1.16438	1.05505	1.26132	0.00351053
TGIF1	1.16416	1.0271	1.3007	0.00352998
SP2	1.16236	1.01204	1.32864	0.0038954
ALX3	1.15917	0.991972	1.34026	0.00465825
MTF1	1.15853	1.02427	1.28337	0.00479583
ESR2	1.15752	0.980627	1.34285	0.00504534
TBX1	1.15704	1.07293	1.23658	0.00514923
NKX2-8	1.15465	1.05021	1.25253	0.00585734
EGR3	1.15221	1.05112	1.25536	0.00667103
PAX9	1.15176	0.989324	1.32304	0.00679231
CREB3	1.15103	1.00538	1.30307	0.00702071
FOXD1	1.14792	0.998203	1.28028	0.00821997
FOXO3	1.14792	0.998203	1.28028	0.00821997
TBX4	1.14642	1.06032	1.23114	0.00885646
GCM1	1.14574	0.991236	1.29514	0.00912423
TGIF2	1.143	1.01093	1.27026	0.0104975
PAX5	1.14228	0.892483	1.40072	0.0108347
OTX1	1.14091	0.955286	1.33243	0.0115667
EGR2	1.14076	1.00802	1.26234	0.0115832
TP73	1.13967	1.0726	1.19981	0.0121797
NEUROG2	1.13681	1.0022	1.27326	0.0140368
GATA5	1.1342	0.996819	1.24507	0.0159377
GATA3	1.13356	1.00351	1.25342	0.0163624
MNT	1.1324	0.998769	1.26527	0.0172294
RXRA::VDR	1.13025	0.99815	1.24565	0.0190676
HSF1	1.1297	1.00553	1.24222	0.0194696
HEY2	1.12954	0.964597	1.31715	0.0194933
HOXC10	1.12858	0.99884	1.2491	0.0203125
MIXL1	1.12799	0.937331	1.34047	0.0207783
XBP1	1.12737	0.988591	1.25871	0.0212844
STAT3	1.1248	1.00581	1.23664	0.0239585
LEF1	1.12425	0.942283	1.36656	0.0244465
IRF8	1.12359	0.895682	1.3898	0.0250774
ATF4	1.11223	1.01246	1.1947	0.0421643
BARHL2	1.11126	0.972101	1.25409	0.0435348
SP3	1.11124	1.00789	1.20532	0.0435348
HEY1	1.11089	0.967752	1.25759	0.043936
JUN	1.1106	0.999645	1.22346	0.044249
